# Identification and Classification of Expressed Orphan Genes, Spurious Orphan Genes, and Conserved Genes in the Human Gut Microbiome

**DOI:** 10.64898/2026.01.16.699869

**Authors:** Chen Chen, Nikolaos Vakirlis, Rens Holmer, Dick de Ridder, Anne Kupczok

## Abstract

Orphan genes - genes lacking detectable homologs outside a species - are widespread in microbial genomes and are thought to contribute to their adaptation and molecular innovation. However, not all predicted orphan genes may represent novel functional coding sequences. False positive orphan genes, also called spurious orphan genes, can arise from gene prediction errors. We reason that orphan genes lacking detectable expression are more likely to be spurious. To test this, we combined large-scale metatranscriptomic profiling of the human gut microbiome with machine learning to distinguish expressed orphan genes from spurious ones and to compare them with conserved genes found in multiple species. Using nearly 5,000 metatranscriptome libraries, we identified ∼218,000 orphan genes supported by expression evidence, while ∼330,000 predicted orphan genes lacked detectable expression, and were classified as spurious. We extracted 154 features for sequence, structural, and evolutionary properties for each gene and trained XGBoost classifiers while accounting for genomic representation. The models achieved an area under the receiver operating characteristic curve (AUC) of 0.82 in distinguishing expressed orphan genes from spurious orphan genes and an AUC of 0.93 in distinguishing expressed orphan genes from conserved genes. SHAP-based interpretation revealed clear biological signals. Particularly, expressed orphans were present in more genomes than spurious ones and expressed orphan genes were shorter than conserved genes. This work improves orphan gene discovery and suggests that expressed orphan genes differ systematically from conserved genes and spurious orphan genes in sequence composition, structural constraints, and evolutionary signals.

**Significance statement:** Species-specific genes, also called orphan genes, are abundant in bacterial genomes and have the potential to drive evolutionary innovation. However, the study of orphan genes is confounded by annotation errors that produce spurious gene predictions. Here, we leveraged nearly 5,000 metatranscriptomes from the human gut microbiome and implemented machine learning models to distinguish expressed orphan genes from non-expressed, likely spurious, genes and conserved genes. We show that a substantial fraction of predicted orphan genes lacks expression support and they exhibit distinct sequence and evolutionary signatures from expressed orphans. By integrating expression evidence with sequence-, structure-, and evolution-based features, our work refines orphan gene catalogs. This work improves the reliability of orphan gene discovery and provides new insights into the biological characteristics of orphan genes in human microbial communities.
