## Supplementary material for "Identification and Classification of Expressed Orphan Genes, Spurious Orphan Genes, and Conserved Genes in the Human Gut Microbiome": Table S

### Sheet: Table S1
Genome	Number genomes in species	Lineage
GUT_GENOME000008	1178	d__Bacteria;p__Bacteroidota;c__Bacteroidia;o__Bacteroidales;f__Rikenellaceae;g__Alistipes;s__Alistipes shahii
GUT_GENOME000092	1256	d__Bacteria;p__Firmicutes_A;c__Clostridia;o__Oscillospirales;f__Ruminococcaceae;g__Faecalibacterium;s__Faecalibacterium prausnitzii_C
GUT_GENOME000136	1329	d__Bacteria;p__Firmicutes_A;c__Clostridia;o__Monoglobales;f__UBA1381;g__CAG-41;s__CAG-41 sp900066215
GUT_GENOME000166	1372	d__Bacteria;p__Firmicutes_A;c__Clostridia;o__Lachnospirales;f__Lachnospiraceae;g__Acetatifactor;s__Acetatifactor sp900066365
GUT_GENOME000192	1771	d__Bacteria;p__Bacteroidota;c__Bacteroidia;o__Bacteroidales;f__Tannerellaceae;g__Parabacteroides;s__Parabacteroides merdae
GUT_GENOME000196	1265	d__Bacteria;p__Firmicutes;c__Bacilli;o__Erysipelotrichales;f__Erysipelatoclostridiaceae;g__Erysipelatoclostridium;s__Erysipelatoclostridium sp000752095
GUT_GENOME000237	3163	d__Bacteria;p__Firmicutes_A;c__Clostridia;o__Lachnospirales;f__Lachnospiraceae;g__Lachnospira;s__Lachnospira eligens_B
GUT_GENOME000285	2060	d__Bacteria;p__Bacteroidota;c__Bacteroidia;o__Bacteroidales;f__Rikenellaceae;g__Alistipes;s__Alistipes onderdonkii
GUT_GENOME000295	1054	d__Bacteria;p__Firmicutes_A;c__Clostridia;o__Lachnospirales;f__Lachnospiraceae;g__Roseburia;s__Roseburia intestinalis
GUT_GENOME000308	1860	d__Bacteria;p__Firmicutes_A;c__Clostridia;o__Lachnospirales;f__Lachnospiraceae;g__Lachnospira;s__Lachnospira rogosae
GUT_GENOME000367	2166	d__Bacteria;p__Firmicutes_A;c__Clostridia;o__Oscillospirales;f__Ruminococcaceae;g__Gemmiger;s__Gemmiger formicilis
GUT_GENOME000676	757	d__Bacteria;p__Firmicutes_A;c__Clostridia;o__Lachnospirales;f__Lachnospiraceae;g__Blautia_A;s__Blautia_A massiliensis
GUT_GENOME000682	2578	d__Bacteria;p__Bacteroidota;c__Bacteroidia;o__Bacteroidales;f__Barnesiellaceae;g__Barnesiella;s__Barnesiella intestinihominis
GUT_GENOME000735	994	d__Bacteria;p__Firmicutes_A;c__Clostridia;o__Lachnospirales;f__Lachnospiraceae;g__CAG-45;s__CAG-45 sp900066395
GUT_GENOME000967	786	d__Bacteria;p__Firmicutes_A;c__Clostridia;o__Lachnospirales;f__Anaerotignaceae;g__Anaerotignum;s__Anaerotignum sp000436415
GUT_GENOME001016	744	d__Bacteria;p__Firmicutes_A;c__Clostridia;o__Oscillospirales;f__Butyricicoccaceae;g__Agathobaculum;s__Agathobaculum butyriciproducens
GUT_GENOME001027	825	d__Bacteria;p__Firmicutes_A;c__Clostridia;o__Lachnospirales;f__Lachnospiraceae;g__Coprococcus;s__Coprococcus sp900066115
GUT_GENOME001029	1662	d__Bacteria;p__Firmicutes_A;c__Clostridia;o__Lachnospirales;f__Lachnospiraceae;g__CAG-127;s__CAG-127 sp900319515
GUT_GENOME001241	1115	d__Bacteria;p__Firmicutes_A;c__Clostridia;o__Lachnospirales;f__Lachnospiraceae;g__Eubacterium_F;s__Eubacterium_F sp003491505
GUT_GENOME001297	1924	d__Bacteria;p__Firmicutes_A;c__Clostridia;o__Lachnospirales;f__Lachnospiraceae;g__Acetatifactor;s__Acetatifactor sp900066565
GUT_GENOME001379	1602	d__Bacteria;p__Firmicutes_A;c__Clostridia;o__Lachnospirales;f__Lachnospiraceae;g__Coprococcus;s__Coprococcus eutactus_A
GUT_GENOME001471	880	d__Bacteria;p__Firmicutes_A;c__Clostridia;o__Lachnospirales;f__Lachnospiraceae;g__Clostridium_M;s__Clostridium_M sp000431375
GUT_GENOME001587	3271	d__Bacteria;p__Firmicutes_A;c__Clostridia;o__Lachnospirales;f__Lachnospiraceae;g__Fusicatenibacter;s__Fusicatenibacter saccharivorans
GUT_GENOME001602	995	d__Bacteria;p__Firmicutes;c__Bacilli;o__Erysipelotrichales;f__Erysipelotrichaceae;g__Holdemanella;s__Holdemanella sp002299315
GUT_GENOME001635	1618	d__Bacteria;p__Bacteroidota;c__Bacteroidia;o__Bacteroidales;f__Marinifilaceae;g__Odoribacter;s__Odoribacter splanchnicus
GUT_GENOME001659	3762	d__Bacteria;p__Firmicutes_A;c__Clostridia;o__Oscillospirales;f__Acutalibacteraceae;g__Ruminococcus_E;s__Ruminococcus_E bromii_B
GUT_GENOME001770	1060	d__Bacteria;p__Firmicutes_A;c__Clostridia;o__Lachnospirales;f__Lachnospiraceae;g__Roseburia;s__Roseburia inulinivorans
GUT_GENOME014725	1086	d__Bacteria;p__Firmicutes_A;c__Clostridia;o__Christensenellales;f__CAG-138;g__PeH17;s__PeH17 sp000435055
GUT_GENOME017394	1056	d__Bacteria;p__Firmicutes_A;c__Clostridia;o__Lachnospirales;f__Lachnospiraceae;g__Lachnospira;s__Lachnospira sp000437735
GUT_GENOME019375	1213	d__Bacteria;p__Firmicutes_A;c__Clostridia;o__Oscillospirales;f__Acutalibacteraceae;g__Eubacterium_R;s__Eubacterium_R sp000436835
GUT_GENOME025676	1666	d__Bacteria;p__Firmicutes_A;c__Clostridia;o__Oscillospirales;f__Acutalibacteraceae;g__CAG-177;s__CAG-177 sp003514385
GUT_GENOME025761	820	d__Bacteria;p__Firmicutes_C;c__Negativicutes;o__Veillonellales;f__Dialisteraceae;g__Dialister;s__Dialister sp000434475
GUT_GENOME067489	1452	d__Bacteria;p__Firmicutes_A;c__Clostridia;o__Oscillospirales;f__Acutalibacteraceae;g__CAG-217;s__CAG-217 sp000436335
GUT_GENOME095938	2805	d__Bacteria;p__Actinobacteriota;c__Actinobacteria;o__Actinomycetales;f__Bifidobacteriaceae;g__Bifidobacterium;s__Bifidobacterium infantis
GUT_GENOME095941	727	d__Bacteria;p__Proteobacteria;c__Gammaproteobacteria;o__Burkholderiales;f__Burkholderiaceae;g__Parasutterella;s__Parasutterella excrementihominis
GUT_GENOME095967	1438	d__Bacteria;p__Firmicutes_A;c__Clostridia;o__Oscillospirales;f__Ruminococcaceae;g__Faecalibacterium;s__Faecalibacterium prausnitzii_K
GUT_GENOME095971	5042	d__Bacteria;p__Bacteroidota;c__Bacteroidia;o__Bacteroidales;f__Rikenellaceae;g__Alistipes;s__Alistipes putredinis
GUT_GENOME095997	954	d__Bacteria;p__Firmicutes_A;c__Clostridia;o__Lachnospirales;f__Lachnospiraceae;g__Butyrivibrio_A;s__Butyrivibrio_A crossotus
GUT_GENOME096063	1116	d__Bacteria;p__Bacteroidota;c__Bacteroidia;o__Bacteroidales;f__Bacteroidaceae;g__Bacteroides;s__Bacteroides fragilis
GUT_GENOME096067	2208	d__Bacteria;p__Firmicutes_A;c__Clostridia;o__Lachnospirales;f__Lachnospiraceae;g__Blautia_A;s__Blautia_A wexlerae
GUT_GENOME096083	5983	d__Bacteria;p__Bacteroidota;c__Bacteroidia;o__Bacteroidales;f__Bacteroidaceae;g__Bacteroides;s__Bacteroides uniformis
GUT_GENOME096096	789	d__Bacteria;p__Firmicutes_C;c__Negativicutes;o__Veillonellales;f__Veillonellaceae;g__Veillonella;s__Veillonella parvula_A
GUT_GENOME096166	922	d__Bacteria;p__Desulfobacterota_A;c__Desulfovibrionia;o__Desulfovibrionales;f__Desulfovibrionaceae;g__Bilophila;s__Bilophila wadsworthia
GUT_GENOME096170	1156	d__Bacteria;p__Proteobacteria;c__Gammaproteobacteria;o__Burkholderiales;f__Burkholderiaceae;g__Sutterella;s__Sutterella wadsworthensis_B
GUT_GENOME096175	1430	d__Bacteria;p__Firmicutes_C;c__Negativicutes;o__Acidaminococcales;f__Acidaminococcaceae;g__Phascolarctobacterium_A;s__Phascolarctobacterium_A succinatutens
GUT_GENOME096193	1636	d__Bacteria;p__Firmicutes_A;c__Clostridia;o__Lachnospirales;f__Lachnospiraceae;g__Faecalicatena;s__Faecalicatena torques
GUT_GENOME096203	1056	d__Bacteria;p__Bacteroidota;c__Bacteroidia;o__Bacteroidales;f__Bacteroidaceae;g__Bacteroides;s__Bacteroides ovatus
GUT_GENOME096210	1238	d__Bacteria;p__Firmicutes_A;c__Clostridia;o__Lachnospirales;f__Lachnospiraceae;g__Faecalicatena;s__Faecalicatena gnavus
GUT_GENOME096276	968	d__Bacteria;p__Proteobacteria;c__Gammaproteobacteria;o__Burkholderiales;f__Burkholderiaceae;g__Sutterella;s__Sutterella wadsworthensis_A
GUT_GENOME103721	909	d__Bacteria;p__Firmicutes;c__Bacilli;o__Lactobacillales;f__Enterococcaceae;g__Enterococcus;s__Enterococcus faecalis
GUT_GENOME112856	902	d__Bacteria;p__Bacteroidota;c__Bacteroidia;o__Bacteroidales;f__Bacteroidaceae;g__Prevotella;s__Prevotella sp003447235
GUT_GENOME140074	1277	d__Bacteria;p__Firmicutes_A;c__Clostridia;o__Oscillospirales;f__Ruminococcaceae;g__Faecalibacterium;s__Faecalibacterium prausnitzii_D
GUT_GENOME140251	827	d__Bacteria;p__Firmicutes_C;c__Negativicutes;o__Selenomonadales;f__Selenomonadaceae;g__Megamonas;s__Megamonas funiformis
GUT_GENOME140299	2478	d__Bacteria;p__Bacteroidota;c__Bacteroidia;o__Bacteroidales;f__Bacteroidaceae;g__Prevotella;s__Prevotella copri
GUT_GENOME140786	3081	d__Bacteria;p__Firmicutes_A;c__Clostridia;o__Oscillospirales;f__Ruminococcaceae;g__Ruminococcus_D;s__Ruminococcus_D bicirculans
GUT_GENOME142522	2456	d__Bacteria;p__Actinobacteriota;c__Actinobacteria;o__Actinomycetales;f__Bifidobacteriaceae;g__Bifidobacterium;s__Bifidobacterium adolescentis
GUT_GENOME142525	1109	d__Bacteria;p__Actinobacteriota;c__Actinobacteria;o__Actinomycetales;f__Bifidobacteriaceae;g__Bifidobacterium;s__Bifidobacterium bifidum
GUT_GENOME143131	4702	d__Bacteria;p__Bacteroidota;c__Bacteroidia;o__Bacteroidales;f__Tannerellaceae;g__Parabacteroides;s__Parabacteroides distasonis
GUT_GENOME143157	897	d__Bacteria;p__Firmicutes_A;c__Clostridia;o__Lachnospirales;f__Lachnospiraceae;g__Clostridium_Q;s__Clostridium_Q sp003024715
GUT_GENOME143211	2496	d__Bacteria;p__Verrucomicrobiota;c__Verrucomicrobiae;o__Verrucomicrobiales;f__Akkermansiaceae;g__Akkermansia;s__Akkermansia muciniphila
GUT_GENOME143505	5750	d__Bacteria;p__Bacteroidota;c__Bacteroidia;o__Bacteroidales;f__Bacteroidaceae;g__Bacteroides_B;s__Bacteroides_B dorei
GUT_GENOME143712	7507	d__Bacteria;p__Firmicutes_A;c__Clostridia;o__Lachnospirales;f__Lachnospiraceae;g__Agathobacter;s__Agathobacter rectalis
GUT_GENOME144544	8288	d__Bacteria;p__Proteobacteria;c__Gammaproteobacteria;o__Enterobacterales;f__Enterobacteriaceae;g__Escherichia;s__Escherichia coli_D
GUT_GENOME145985	711	d__Bacteria;p__Firmicutes_A;c__Clostridia;o__Lachnospirales;f__Lachnospiraceae;g__Roseburia;s__Roseburia hominis
GUT_GENOME147149	2838	d__Bacteria;p__Firmicutes_A;c__Clostridia;o__Lachnospirales;f__Lachnospiraceae;g__Anaerostipes;s__Anaerostipes hadrus
GUT_GENOME147164	1643	d__Bacteria;p__Firmicutes_A;c__Clostridia;o__Oscillospirales;f__Ruminococcaceae;g__Ruminiclostridium_E;s__Ruminiclostridium_E siraeum
GUT_GENOME147598	985	d__Bacteria;p__Proteobacteria;c__Gammaproteobacteria;o__Enterobacterales;f__Enterobacteriaceae;g__Klebsiella;s__Klebsiella pneumoniae
GUT_GENOME147612	1052	d__Bacteria;p__Bacteroidota;c__Bacteroidia;o__Bacteroidales;f__Bacteroidaceae;g__Paraprevotella;s__Paraprevotella clara
GUT_GENOME147678	2890	d__Bacteria;p__Firmicutes_A;c__Clostridia;o__Oscillospirales;f__Ruminococcaceae;g__Faecalibacterium;s__Faecalibacterium prausnitzii_G
GUT_GENOME148897	1078	d__Bacteria;p__Bacteroidota;c__Bacteroidia;o__Bacteroidales;f__Muribaculaceae;g__CAG-279;s__CAG-279 sp000437795
GUT_GENOME150720	1593	d__Bacteria;p__Firmicutes_A;c__Clostridia;o__Oscillospirales;f__Acutalibacteraceae;g__Ruminococcus_E;s__Ruminococcus_E sp003526955
GUT_GENOME159485	1070	d__Bacteria;p__Firmicutes_A;c__Clostridia;o__Oscillospirales;f__Oscillospiraceae;g__CAG-83;s__CAG-83 sp000435555
GUT_GENOME180274	709	d__Bacteria;p__Firmicutes_A;c__Clostridia;o__Oscillospirales;f__Oscillospiraceae;g__CAG-83;s__CAG-83 sp000431575
GUT_GENOME233517	2340	d__Bacteria;p__Firmicutes_C;c__Negativicutes;o__Acidaminococcales;f__Acidaminococcaceae;g__Phascolarctobacterium;s__Phascolarctobacterium faecium
GUT_GENOME238522	956	d__Bacteria;p__Firmicutes_A;c__Clostridia;o__Oscillospirales;f__Acutalibacteraceae;g__UBA1417;s__UBA1417 sp003531055
GUT_GENOME239662	1837	d__Bacteria;p__Bacteroidota;c__Bacteroidia;o__Bacteroidales;f__Bacteroidaceae;g__Bacteroides;s__Bacteroides stercoris
GUT_GENOME239670	1117	d__Bacteria;p__Actinobacteriota;c__Actinobacteria;o__Actinomycetales;f__Bifidobacteriaceae;g__Bifidobacterium;s__Bifidobacterium pseudocatenulatum
GUT_GENOME239684	2063	d__Bacteria;p__Firmicutes_A;c__Clostridia;o__Oscillospirales;f__Oscillospiraceae;g__ER4;s__ER4 sp000765235
GUT_GENOME239725	976	d__Bacteria;p__Bacteroidota;c__Bacteroidia;o__Bacteroidales;f__Bacteroidaceae;g__Bacteroides_A;s__Bacteroides_A plebeius_A
GUT_GENOME239728	2897	d__Bacteria;p__Firmicutes_A;c__Clostridia;o__Lachnospirales;f__Lachnospiraceae;g__Agathobacter;s__Agathobacter faecis
GUT_GENOME239799	1050	d__Bacteria;p__Firmicutes_A;c__Clostridia;o__Lachnospirales;f__Lachnospiraceae;g__Eisenbergiella;s__Eisenbergiella sp900066775
GUT_GENOME247421	2033	d__Bacteria;p__Firmicutes_A;c__Clostridia;o__Christensenellales;f__CAG-74;g__UBA11524;s__UBA11524 sp000437595
GUT_GENOME251083	3323	d__Bacteria;p__Firmicutes_A;c__Clostridia;o__Oscillospirales;f__Ruminococcaceae;g__Gemmiger;s__Gemmiger sp003476825
GUT_GENOME256593	752	d__Bacteria;p__Firmicutes_A;c__Clostridia;o__Oscillospirales;f__Ruminococcaceae;g__Angelakisella;s__
GUT_GENOME258044	1467	d__Bacteria;p__Firmicutes_C;c__Negativicutes;o__Veillonellales;f__Dialisteraceae;g__Dialister;s__Dialister invisus
GUT_GENOME260844	821	d__Bacteria;p__Firmicutes_A;c__Clostridia;o__Christensenellales;f__CAG-138;g__;s__
GUT_GENOME266586	2483	d__Bacteria;p__Firmicutes_A;c__Clostridia;o__Oscillospirales;f__Acutalibacteraceae;g__CAG-180;s__CAG-180 sp000432435
GUT_GENOME280620	1010	d__Bacteria;p__Firmicutes_A;c__Clostridia;o__Oscillospirales;f__Oscillospiraceae;g__CAG-103;s__CAG-103 sp000432375

### Sheet: Table S2
Feature	Mean_abs_SHAP	Percent_of_Total
Fevo_Number_genomes_gene_is_present	0.388733	9.1129
Fseq_Dinuc_CC	0.230862	5.412
Fseq_Acidic	0.19518	4.57553
Fevo_MDS1	0.153222	3.59192
Fseq_CDS_length	0.150944	3.53852
Fseq_Dinuc_TC	0.139956	3.28092
Fseq_upstream_length	0.106914	2.50635
Fseq_Trinuc_CAG	0.102755	2.40885
Fseq_GC3s	0.0998873	2.34162
Fevo_Number_genomes_in_species	0.0921262	2.15968
Fevo_tree_terminal_branch_len_species	0.0808041	1.89426
Fseq_Trinuc_CTA	0.0789127	1.84992
Fevo_MDS2	0.0754678	1.76916
Fseq_Dinuc_AA	0.0666058	1.56141
Fseq_downstream_length	0.0587531	1.37733
Fseq_Trinuc_TTA	0.0540107	1.26615
Fseq_AAC_C	0.0536654	1.25806
Fseq_Trinuc_CCG	0.0517436	1.21301
Fstruct_l	0.0512915	1.20241
Fseq_Protein_Shannon_Entropy	0.0510243	1.19614
Fseq_AAC_Y	0.0507449	1.18959
Fseq_Trinuc_TCC	0.0483458	1.13335
Fseq_Trinuc_CGG	0.0465715	1.09176
Fseq_Trinuc_CAA	0.0456546	1.07026
Fstruct_s	0.0432545	1.014
Fstruct_C_Percentage	0.0406289	0.952447
Fstruct_H_Percentage	0.0406277	0.95242
Fseq_Avg_Charge	0.0400303	0.938414
Fseq_AAC_S	0.0391004	0.916614
Fseq_AAC_R	0.0387023	0.907283
Fseq_Trinuc_ATT	0.0380526	0.892052
Fevo_MDS3	0.0379009	0.888495
Fstruct_q	0.0369034	0.865113
Fseq_Trinuc_CCC	0.035759	0.838284
Fseq_AAC_G	0.0353961	0.829777
Fseq_Trinuc_AAA	0.0345672	0.810346
Fseq_Trinuc_GAT	0.0344497	0.807591
Fseq_Trinuc_CTG	0.0317822	0.745057
Fseq_AAC_H	0.0315864	0.740467
signalp	0.0298304	0.699302
Fseq_AAC_M	0.029742	0.69723
Fseq_AAC_Q	0.028769	0.67442
Fseq_AAC_K	0.0282712	0.662751
Fseq_Avg_Residue_Weight	0.0271177	0.635709
Fseq_AAC_V	0.0258771	0.606627
Fseq_Trinuc_GCG	0.0254628	0.596915
Fstruct_r	0.024362	0.57111
Fseq_AAC_E	0.0241231	0.565508
Fstruct_n	0.023449	0.549707
Fseq_Dinuc_TA	0.0228319	0.535239
Fseq_Trinuc_GAA	0.0221064	0.518232
Fseq_AAC_I	0.0218678	0.512638
Fstruct_h	0.0216536	0.507618
Fseq_AAC_W	0.0213213	0.499827
Fseq_Trinuc_TCA	0.0204198	0.478694
Fseq_isoelectric_point	0.019988	0.468571
Fseq_Trinuc_GCT	0.0192871	0.452141
Fseq_Trinuc_TGC	0.019255	0.451387
Fseq_Aliphatic	0.0190454	0.446473
Fseq_Trinuc_GGG	0.0190268	0.446037
Fseq_Trinuc_ATA	0.0186912	0.43817
Fseq_Trinuc_GAG	0.0183236	0.429553
Fseq_Trinuc_CTC	0.0181745	0.426057
Fseq_Trinuc_TTC	0.0181527	0.425546
Fseq_Trinuc_CGC	0.0173255	0.406156
Fseq_Trinuc_GGA	0.0171294	0.401558
Fseq_Trinuc_TTT	0.0170559	0.399835
Fseq_Trinuc_GAC	0.016402	0.384506
Fseq_Trinuc_TAC	0.0157627	0.369518
Fstruct_a	0.0154611	0.362448
Fseq_AAC_T	0.0152569	0.357663
Fseq_AAC_F	0.0150553	0.352936
Fseq_AAC_D	0.0146627	0.343732
Fseq_Trinuc_ATC	0.0140962	0.330452
Fseq_AAC_P	0.013974	0.327587
Fseq_AAC_N	0.013015	0.305105
Fseq_Trinuc_TGA	0.0122533	0.28725
Fseq_DNA_Shannon_Entropy	0.0118871	0.278664
Fstruct_E_Percentage	0.0116758	0.273711
Fseq_Trinuc_GTA	0.0113346	0.265714
Fseq_Trinuc_TGG	0.0112999	0.264898
Fseq_Trinuc_TCT	0.010971	0.257189
Fseq_Trinuc_AAG	0.0104349	0.244621
Fseq_Trinuc_AGC	0.00995924	0.233471
Fseq_Trinuc_CAT	0.0095857	0.224714
Fseq_CpG	0.00957332	0.224423
Fseq_biosynthetic_cost	0.00948016	0.22224
Fseq_Trinuc_AAC	0.00936522	0.219545
Fseq_AAC_A	0.00927326	0.217389
Fseq_Avg_Hydropathy	0.00904702	0.212086
Fseq_AAC_L	0.00903853	0.211887
Fseq_Trinuc_AGA	0.0089801	0.210517
Fseq_Trinuc_CCA	0.00894549	0.209706
Fseq_GC	0.00876297	0.205427
Fseq_Trinuc_ATG	0.00875252	0.205182
Fseq_Trinuc_GTC	0.0086923	0.20377
Fseq_Trinuc_TAG	0.00851094	0.199519
Fseq_Dinuc_GT	0.0084248	0.197499
Fseq_Dinuc_GA	0.00820426	0.192329
Fseq_Dinuc_GG	0.00815881	0.191264
Fseq_Trinuc_TTG	0.00786026	0.184265
Fseq_Trinuc_TAT	0.00783278	0.183621
Fseq_Trinuc_TCG	0.00770243	0.180565
Fseq_PASTA_aggr_energy	0.00757902	0.177672
Fseq_Dinuc_CG	0.007177	0.168248
Fseq_Trinuc_GCC	0.00716575	0.167984
Fstruct_PredProp_diso_pct	0.00705126	0.1653
Fseq_Trinuc_ACA	0.00698849	0.163828
Fseq_Trinuc_GTG	0.00681107	0.159669
Fseq_Trinuc_CCT	0.00676304	0.158543
Fseq_Trinuc_TGT	0.00668657	0.156751
Fseq_Tiny	0.00662824	0.155383
Fseq_Trinuc_GCA	0.00654016	0.153318
Fseq_Aromatic	0.00651822	0.152804
Fseq_Dinuc_AG	0.0064998	0.152372
Fseq_Dinuc_AT	0.00643716	0.150904
Fseq_Trinuc_CGA	0.00611882	0.143441
Fseq_Polar	0.00587089	0.137629
Fstruct_d	0.00582957	0.13666
Fseq_Trinuc_AAT	0.0057188	0.134064
Fseq_Trinuc_CTT	0.00563962	0.132208
Fseq_Small	0.00557838	0.130772
Fseq_Charged	0.00547931	0.128449
Fseq_Non-polar	0.00526789	0.123493
Fstruct_v	0.00506109	0.118645
Fseq_Trinuc_TAA	0.00501955	0.117671
Fseq_Trinuc_GTT	0.00468001	0.109712
Fstruct_i	0.00463409	0.108635
Fseq_Basic	0.00445484	0.104433
Fseq_Dinuc_TT	0.00444953	0.104309
Fstruct_PredProp_tm2_pct	0.00435013	0.101978
Fseq_Trinuc_CGT	0.00429695	0.100732
Fstruct_PHOBIUS_no_tm_domains	0.00423081	0.0991812
Fseq_Trinuc_GGT	0.00416988	0.0977528
Fseq_Trinuc_CAC	0.00401248	0.0940629
Fseq_Dinuc_AC	0.00390857	0.0916271
Fseq_Trinuc_AGT	0.00382669	0.0897075
Fseq_Trinuc_ACC	0.00376779	0.0883268
Fstruct_c	0.0037158	0.087108
Fseq_Trinuc_ACT	0.00356687	0.0836168
Fstruct_t	0.00324394	0.0760465
Fseq_Trinuc_AGG	0.00273849	0.0641973
Fseq_Trinuc_GGC	0.00262622	0.0615655
Fstruct_p	0.0024331	0.0570381
Fseq_Dinuc_CT	0.00235496	0.0552064
Fseq_Trinuc_ACG	0.00231213	0.0542024
Fstruct_e	0.00194613	0.0456224
Fstruct_g	0.00114885	0.0269321
Fseq_PASTA_aggr_length	0.00111834	0.0262168
Fstruct_f	0.00104493	0.0244959
Fstruct_w	0.00046587	0.0109212
Fstruct_m	0.000302717	0.00709648
Fstruct_k	0.000238155	0.00558297
Fstruct_y	0	0

### Sheet: Table S3
Feature	Mean_abs_SHAP	Percent_of_Total
Fseq_CDS_length	15781779	12604909
Fevo_Number_genomes_gene_is_present	0.99081665	79136534
Fstruct_s	0.69864357	55800667
Fstruct_l	0.69102377	55192075
Fstruct_q	0.39189124	31300359
Fevo_tree_terminal_branch_len_species	0.26044565	20801797
Fevo_MDS2	0.25319672	20222824
Fseq_Acidic	0.20091292	16046917
Fstruct_r	0.2000088	15974704
Fstruct_h	0.18696281	14932722
Fseq_AAC_R	0.17829135	14240133
Fseq_Trinuc_TGG	0.1679894	13417315
Fstruct_c	0.155824	12445664
Fevo_MDS3	0.15436582	123292
Fseq_AAC_M	0.15301992	12221702
Fstruct_n	0.14687756	11731112
Fevo_MDS1	0.14572261	11638867
Fseq_AAC_K	0.14159933	1130954
Fseq_upstream_length	0.14053546	11224569
Fseq_GC3s	0.1344536	1073881
Fseq_Protein_Shannon_Entropy	0.13203758	10545844
Fseq_AAC_C	0.1282349	10242122
Fseq_Trinuc_CTA	0.1227437	0.9803541
Fseq_downstream_length	0.12262578	0.97941226
Fseq_AAC_I	0.11245873	0.898208
Fstruct_H_Percentage	0.10973174	0.87642753
Fseq_AAC_E	0.10864372	0.8677375
Fseq_Dinuc_TC	0.106302276	0.8490364
Fseq_Trinuc_GGA	0.096360005	0.76962745
Fseq_Trinuc_TGA	0.08770782	0.7005224
Fseq_Trinuc_ATA	0.086646795	0.6920481
Fseq_AAC_H	0.076682225	0.61246103
Fseq_Dinuc_AA	0.07614464	0.60816735
Fstruct_C_Percentage	0.07561972	0.6039748
Fevo_Number_genomes_in_species	0.07490756	0.5982868
signalp	0.07482866	0.5976566
Fseq_AAC_A	0.07466117	0.59631884
Fseq_Trinuc_TTT	0.07386963	0.5899968
Fseq_AAC_Y	0.07304471	0.5834082
Fseq_Avg_Hydropathy	0.0729813	0.5829017
Fseq_Dinuc_CC	0.068690374	0.5486301
Fstruct_f	0.067439035	0.5386356
Fseq_AAC_N	0.06729158	0.53745794
Fseq_AAC_F	0.066654034	0.5323658
Fseq_Trinuc_TGC	0.0660747	0.5277387
Fseq_Trinuc_AAA	0.06576423	0.525259
Fstruct_v	0.06488191	0.5182119
Fseq_Trinuc_CGA	0.06463052	0.51620406
Fseq_AAC_S	0.063149534	0.5043754
Fseq_Trinuc_AAC	0.061986268	0.49508438
Fseq_Dinuc_GA	0.059734542	0.47709984
Fseq_PASTA_aggr_energy	0.057250697	0.45726135
Fseq_isoelectric_point	0.056354553	0.45010388
Fseq_Trinuc_CAA	0.053463817	0.42701554
Fseq_AAC_Q	0.052752748	0.42133623
Fseq_Trinuc_GAA	0.05057053	0.40390688
Fseq_PASTA_aggr_length	0.04967035	0.39671716
Fseq_Avg_Charge	0.048785042	0.38964617
Fstruct_a	0.047244776	0.37734407
Fseq_Trinuc_CCG	0.04628916	0.36971158
Fseq_Trinuc_TCA	0.046095558	0.36816528
Fseq_Trinuc_ATT	0.0451769	0.36082795
Fseq_Charged	0.043759298	0.34950554
Fseq_Trinuc_CAC	0.043644585	0.34858933
Fseq_Trinuc_CTT	0.04169443	0.33301345
Fseq_Avg_Residue_Weight	0.04163545	0.3325424
Fseq_Small	0.04004929	0.3198737
Fseq_Trinuc_AGT	0.039447695	0.31506878
Fseq_Trinuc_CAT	0.03934855	0.31427693
Fstruct_PHOBIUS_no_tm_domains	0.039223563	0.31327865
Fseq_Basic	0.038828414	0.3101226
Fseq_Trinuc_GAT	0.038663466	0.30880514
Fseq_Trinuc_GCG	0.038351662	0.30631477
Fseq_Trinuc_ACT	0.03778594	0.30179635
Fseq_AAC_G	0.03732456	0.2981113
Fseq_AAC_D	0.037082717	0.29617968
Fseq_Dinuc_GG	0.03628266	0.28978965
Fseq_Trinuc_TAA	0.03623515	0.2894102
Fseq_Trinuc_GTC	0.036128037	0.28855467
Fseq_Trinuc_GCT	0.03573199	0.28539145
Fseq_Dinuc_GT	0.03571851	0.2852838
Fseq_AAC_T	0.034372803	0.27453563
Fseq_Trinuc_TTC	0.03407646	0.27216873
Fseq_Trinuc_GGG	0.034071863	0.272132
Fseq_AAC_L	0.034057565	0.2720178
Fseq_Non-polar	0.03324228	0.26550615
Fseq_Tiny	0.032389093	0.25869173
Fseq_Trinuc_TAC	0.031163087	0.24889961
Fseq_Trinuc_AGA	0.031151379	0.24880609
Fseq_Trinuc_GCA	0.03114579	0.24876148
Fseq_Trinuc_CCT	0.030891357	0.2467293
Fseq_GC	0.030471437	0.2433754
Fseq_Trinuc_AGG	0.030441254	0.24313433
Fstruct_d	0.02989754	0.23879169
Fseq_Trinuc_CCC	0.029668596	0.23696311
Fseq_Trinuc_TCC	0.029418768	0.23496772
Fseq_Trinuc_TCG	0.029173754	0.23301081
Fseq_Trinuc_ATG	0.029069448	0.23217772
Fseq_Dinuc_TT	0.028933993	0.23109582
Fseq_Aromatic	0.028853005	0.23044898
Fseq_Trinuc_CGT	0.028113572	0.22454312
Fseq_Trinuc_AAG	0.027996294	0.22360642
Fseq_Trinuc_CCA	0.027557774	0.22010396
Fseq_Trinuc_TGT	0.027079722	0.21628577
Fseq_Trinuc_GTT	0.026673755	0.2130433
Fstruct_g	0.02667326	0.21303934
Fstruct_k	0.02666297	0.21295717
Fseq_Trinuc_TAT	0.026511563	0.21174787
Fseq_Trinuc_GTA	0.025804771	0.20610273
Fseq_Trinuc_AAT	0.025804138	0.20609768
Fseq_Trinuc_TTA	0.025557183	0.20412526
Fseq_Trinuc_AGC	0.025506523	0.20372061
Fseq_AAC_V	0.025180038	0.20111299
Fseq_Dinuc_AG	0.024437217	0.19518007
Fseq_Trinuc_CTC	0.02415465	0.19292322
Fseq_Dinuc_AC	0.024142627	0.19282718
Fseq_Trinuc_GAC	0.023943791	0.19123909
Fseq_AAC_P	0.02377494	0.18989047
Fseq_Trinuc_CAG	0.022776077	0.18191256
Fseq_Trinuc_TCT	0.022568062	0.18025114
Fseq_Trinuc_ACC	0.022525722	0.17991297
Fseq_Polar	0.022479692	0.17954533
Fstruct_PredProp_diso_pct	0.022459656	0.1793853
Fseq_Trinuc_GGC	0.022286033	0.17799857
Fseq_Trinuc_TTG	0.022175882	0.1771188
Fstruct_E_Percentage	0.021560814	0.17220625
Fseq_biosynthetic_cost	0.02133874	0.17043254
Fseq_Trinuc_GCC	0.020032492	0.15999953
Fseq_Trinuc_CGC	0.019803042	0.15816692
Fseq_Trinuc_CGG	0.01978174	0.15799677
Fseq_Trinuc_ACG	0.018796707	0.15012932
Fseq_Dinuc_CT	0.01876082	0.1498427
Fseq_Trinuc_GTG	0.01865229	0.14897586
Fseq_Trinuc_CTG	0.018550042	0.1481592
Fseq_Trinuc_ATC	0.01850075	0.14776552
Fseq_Trinuc_GGT	0.017515572	0.13989688
Fseq_DNA_Shannon_Entropy	0.017423635	0.1391626
Fseq_Aliphatic	0.017414708	0.1390913
Fseq_Trinuc_GAG	0.01713016	0.1368186
Fstruct_p	0.016220164	0.12955046
Fseq_Trinuc_ACA	0.016213514	0.12949735
Fseq_Trinuc_TAG	0.016200397	0.1293926
Fstruct_PredProp_tm2_pct	0.015519933	0.123957716
Fseq_Dinuc_AT	0.015364981	0.12272012
Fseq_Dinuc_TA	0.014614482	0.116725884
Fseq_Dinuc_CG	0.013017895	0.10397393
Fseq_AAC_W	0.012187825	0.09734417
Fseq_CpG	0.011493364	0.091797516
Fstruct_t	0.010942342	0.087396495
Fstruct_m	0.009444066	0.07542977
Fstruct_i	0.0092031695	0.07350572
Fstruct_y	0.008992551	0.071823515
Fstruct_w	0.00558855	0.044635758
Fstruct_e	0.0008651884	0.0069102608
